# Genetic architecture and genomic prediction accuracy of apple quantitative traits across environments

**DOI:** 10.1101/2021.11.29.470309

**Authors:** Michaela Jung, Beat Keller, Morgane Roth, Maria José Aranzana, Annemarie Auwerkerken, Walter Guerra, Mehdi Al-Rifaï, Mariusz Lewandowski, Nadia Sanin, Marijn Rymenants, Frédérique Didelot, Christian Dujak, Carolina Font i Forcada, Andrea Knauf, François Laurens, Bruno Studer, Hélène Muranty, Andrea Patocchi

**Author notes:** **Email addresses (in order of authors)** ‘ ’; ‘ ’; ‘ ’; ‘ ’; ‘ ’; ‘ ’; ‘ ’; ‘ ’; ‘ ’; ‘ ’; ‘ ’; ‘ ’; ‘ ’; ‘ ’; ‘ ’; ‘ ’; ‘ ’.

## Abstract

Implementation of genomic tools is desirable to increase the efficiency of apple breeding. The apple reference population (apple REFPOP) proved useful for rediscovering loci, estimating genomic prediction accuracy, and studying genotype by environment interactions (G×E). Here we show contrasting genetic architecture and genomic prediction accuracies for 30 quantitative traits across up to six European locations using the apple REFPOP. A total of 59 stable and 277 location-specific associations were found using GWAS, 69.2% of which are novel when compared with 41 reviewed publications. Average genomic prediction accuracies of 0.18–0.88 were estimated using single-environment univariate, single-environment multivariate, multi-environment univariate, and multi-environment multivariate models. The G×E accounted for up to 24% of the phenotypic variability. This most comprehensive genomic study in apple in terms of trait-environment combinations provided knowledge of trait biology and prediction models that can be readily applied for marker-assisted or genomic selection, thus facilitating increased breeding efficiency.
