## Supplementary Table 6 for "Genetic architecture and genomic prediction accuracy of apple quantitative traits across environments"

### Sheet: Sheet 1
Trait	RF	BayesCpi	RKHS	G-BLUP	MTM.UN	G-BLUP.E.CV1	G-BLUP.E.GxE.CV1	MTM.FA.CV1	G-BLUP.E.CV2	G-BLUP.E.GxE.CV2	MTM.FA.CV2	H2	h2	VAR.G.and.SNP	VAR.E	VAR.GxE	VAR.Residual
Harvest date	0.78	0.78	0.78	0.78	0.78	0.69	0.7	0.55	0.86	0.86	0.84	0.991356	0.881891	82.7742	6.8811	4.70135	5.64336
Floral emergence	0.53	0.61	0.62	0.61	0.6	0.51	0.51	0.49	0.7	0.68	0.71	0.970872	0.875936	13.0585	73.892	5.19968	7.84979
Full flowering	0.39	0.42	0.43	0.43	0.46	0.35	0.35					0.736487	0.590418	29.9127	23.4301	7.31432	39.3429
End of flowering	0.4	0.42	0.44	0.43	0.47	0.39	0.38					0.78805	0.587499	47.85	13.2358	5.7178	33.1964
Flowering intensity	0.52	0.58	0.58	0.58	0.59	0.29	0.36	0.27	0.32	0.4	0.33	0.855486	0.697065	11.4019	17.3333	23.7422	47.5226
Weight of fruits	0.65	0.68	0.68	0.68	0.68	0.46	0.43	0.44	0.55	0.52	0.55	0.934346	0.749214	21.9778	24.3728	20.7497	32.8997
Number of fruits	0.66	0.67	0.67	0.67	0.67	0.49	0.46	0.42	0.54	0.51	0.52	0.925262	0.694795	20.8267	24.5341	21.595	33.0443
Single fruit weight	0.46	0.57	0.58	0.57	0.58	0.48	0.48	0.33	0.7	0.71	0.52	0.98221	0.742491	59.6673	9.93128	8.95898	21.4424
Fruit diameter	0.46	0.49	0.5	0.5	0.51	0.46	0.47	0.47				0.900845	0.65494	60.536	0.8393	8.63252	29.9922
Fruit length	0.36	0.41	0.42	0.41	0.44	0.38	0.4	0.39				0.879979	0.62443	48.9834	2.2729	11.6913	37.0524
Maximum fruit size	0.37	0.43	0.43	0.43	0.45	0.37	0.38	0.38				0.83644	0.583616	44.0059	6.3176	6.75499	42.9215
Fruit volume	0.38	0.46	0.46	0.46	0.49	0.45	0.45					0.85027	0.620364	60.9525	1.36032	5.91783	31.7693
Ground color	0.65	0.67	0.68	0.67	0.67	0.43	0.43	0.43	0.5	0.48	0.5	0.943144	0.782566	29.8808	8.70589	17.4023	44.0109
Yellow color	0.3	0.28	0.29	0.28	0.27	0.25	0.26	0.25				0.806713	0.530346	44.9348	2.72428	15.6919	36.649
Green color	0.78	0.69	0.68	0.69		0.64	0.64	0.55				0.950638	0.817534	70.3067	3.06184	3.85427	22.7771
Red over color	0.88	0.74	0.73	0.74	0.74	0.66	0.65	0.65	0.84	0.85	0.85	0.991728	0.845753	74.5694	7.77377	5.93264	11.7242
Bitter pit freq.	0.35	0.36	0.35	0.36	0.34	0.24	0.25	0.17	0.6	0.59	0.4	0.957595	0.331514	39.4551	6.04549	17.868	36.6315
Bitter pit grade	0.41	0.41	0.4	0.4	0.39	0.25	0.23	0.21	0.46	0.42	0.31	0.950354	0.385909	25.3702	8.75298	12.4336	53.4432
Russet cover	0.18	0.29	0.3	0.29	0.3	0.26	0.27	0.28	0.64	0.65	0.66	0.973496	0.576608	47.1425	5.39585	18.1525	29.3091
Russet freq. - overall	0.42	0.43	0.43	0.43	0.43	0.32	0.34	0.2	0.54	0.58	0.41	0.953091	0.628521	40.1518	15.2996	16.7602	27.7884
Russet freq. - stalk	0.42	0.41	0.42	0.41	0.42	0.31	0.33	0.21	0.56	0.57	0.41	0.949182	0.624184	28.1621	24.7975	14.5242	32.5162
Russet freq. - cheek	0.41	0.38	0.38	0.38	0.35	0.23	0.25	0.17	0.55	0.56	0.44	0.949236	0.457817	44.6426	10.7302	15.0899	29.5373
Russet freq. - eye	0.31	0.32	0.33	0.33	0.29	0.21	0.23	0.13	0.6	0.59	0.39	0.948828	0.522729	56.7674	9.00792	15.1301	19.0945
Titratable acidity	0.67	0.53	0.53	0.53		0.49	0.47	0.49	0.64	0.62	0.62	0.95554	0.655948	64.1822	8.08839	7.18921	20.5402
Soluble solids content	0.53	0.5	0.51	0.51	0.5	0.37	0.4	0.39	0.45	0.48	0.49	0.880661	0.639476	39.434	2.71627	18.8143	39.0354
Fruit firmness	0.57	0.56	0.56	0.56	0.55	0.47	0.46	0.47	0.55	0.55	0.52	0.939271	0.646246	67.434	7.18784	6.94898	18.4292
Water core freq.	0.39	0.42	0.44	0.43		0.41	0.4					0.843617	0.598525	60.4551	0.0219479	10.7014	28.8215
Water core grade	0.43	0.42	0.44	0.43		0.4	0.39					0.785866	0.617636	59.2032	1.09833	8.7905	30.908
Trunk diameter	0.54	0.54	0.55	0.54	0.54	0.38	0.38	0.38	0.56	0.55	0.57	0.97716	0.656563	10.9368	66.3361	4.19679	18.5303
Trunk increment	0.54	0.54	0.56	0.54	0.54	0.25	0.28	0.29	0.3	0.29	0.37	0.87899	0.5522	8.70025	25.1324	11.0377	55.1297
