## Supplementary Table 7 for "Genetic architecture and genomic prediction accuracy of apple quantitative traits across environments"

### Sheet: Sheet 1
Trait	Correlated trait	Prediction accuracy	SD
Titratable acidity	Fruit diameter	0.525609	0.0619813
Fruit diameter	Titratable acidity	0.491001	0.0508175
Bitter pit freq.	Bitter pit grade	0.343545	0.0816231
Bitter pit grade	Bitter pit freq.	0.390105	0.0600971
Bitter pit freq.	Trunk diameter	0.332353	0.0765014
Trunk diameter	Bitter pit freq.	0.533829	0.0664223
Bitter pit grade	Trunk diameter	0.386973	0.0555041
Trunk diameter	Bitter pit grade	0.533283	0.0663738
Trunk diameter	Ground color	0.535564	0.0666906
Ground color	Trunk diameter	0.671722	0.056565
Ground color	Trunk increment	0.672008	0.0562446
Trunk increment	Ground color	0.53526	0.0625267
Bitter pit freq.	Red over color	0.337609	0.0751425
Red over color	Bitter pit freq.	0.739011	0.0318209
Bitter pit grade	Red over color	0.389884	0.0550101
Red over color	Bitter pit grade	0.738576	0.0322939
Fruit diameter	Fruit length	0.491894	0.0509998
Fruit length	Fruit diameter	0.411085	0.0555703
Fruit diameter	Maximum fruit size	0.492099	0.0494606
Maximum fruit size	Fruit diameter	0.435251	0.0536891
Fruit diameter	Fruit volume	0.491481	0.0502838
Fruit volume	Fruit diameter	0.460148	0.0556041
Trunk diameter	Fruit firmness	0.536825	0.0678401
Fruit firmness	Trunk diameter	0.552411	0.0751331
Trunk increment	Fruit firmness	0.53682	0.0623223
Fruit firmness	Trunk increment	0.55196	0.0759366
Floral emergence	End of flowering	0.605237	0.0746413
End of flowering	Floral emergence	0.472487	0.0417217
Floral emergence	Full flowering	0.603539	0.0750823
Full flowering	Floral emergence	0.458237	0.0605703
End of flowering	Full flowering	0.439066	0.0491837
Full flowering	End of flowering	0.422582	0.0512518
Flowering intensity	Number of fruits	0.588871	0.0490921
Number of fruits	Flowering intensity	0.668805	0.0356684
Flowering intensity	Weight of fruits	0.589196	0.048346
Weight of fruits	Flowering intensity	0.675166	0.0418383
Ground color	Number of fruits	0.670055	0.0565908
Number of fruits	Ground color	0.666412	0.0347691
Fruit firmness	Number of fruits	0.549294	0.0755076
Number of fruits	Fruit firmness	0.66864	0.0370007
Number of fruits	Soluble solids content	0.668528	0.0352231
Soluble solids content	Number of fruits	0.500022	0.0556453
Trunk diameter	Number of fruits	0.537088	0.0673976
Number of fruits	Trunk diameter	0.669305	0.0368408
Trunk increment	Number of fruits	0.533509	0.0637222
Number of fruits	Trunk increment	0.668003	0.0361636
Ground color	Weight of fruits	0.670575	0.0562427
Weight of fruits	Ground color	0.674439	0.042163
Number of fruits	Weight of fruits	0.668209	0.0362847
Weight of fruits	Number of fruits	0.67557	0.0419108
Fruit diameter	Weight of fruits	0.512553	0.056492
Single fruit weight	Fruit diameter	0.58288	0.0653951
Fruit length	Weight of fruits	0.438015	0.0606372
Single fruit weight	Fruit length	0.583546	0.0666547
Maximum fruit size	Weight of fruits	0.453398	0.0590753
Single fruit weight	Maximum fruit size	0.57955	0.063441
Fruit volume	Weight of fruits	0.486046	0.0580022
Single fruit weight	Fruit volume	0.581213	0.0640386
Weight of fruits	Soluble solids content	0.67447	0.04052
Soluble solids content	Weight of fruits	0.498122	0.0552165
Trunk diameter	Weight of fruits	0.536319	0.0678508
Weight of fruits	Trunk diameter	0.675411	0.042045
Trunk increment	Weight of fruits	0.532901	0.0650351
Weight of fruits	Trunk increment	0.674626	0.042019
Fruit firmness	Harvest date	0.552141	0.0753688
Harvest date	Fruit firmness	0.776023	0.0352458
Number of fruits	Harvest date	0.669665	0.0371862
Harvest date	Number of fruits	0.775292	0.0362744
Weight of fruits	Harvest date	0.677783	0.0437287
Harvest date	Weight of fruits	0.774724	0.0366948
Harvest date	Russet freq. - cheek	0.77657	0.035295
Russet freq. - cheek	Harvest date	0.343838	0.0654784
Soluble solids content	Harvest date	0.503562	0.0584814
Harvest date	Soluble solids content	0.775057	0.0358795
Fruit length	Maximum fruit size	0.412183	0.0519786
Maximum fruit size	Fruit length	0.432486	0.0551515
Fruit length	Fruit volume	0.411675	0.0551844
Fruit volume	Fruit length	0.459601	0.0573592
Maximum fruit size	Fruit volume	0.436763	0.0546659
Fruit volume	Maximum fruit size	0.461765	0.0535861
Russet cover	Russet freq. - overall	0.295361	0.0968518
Russet freq. - overall	Russet cover	0.4287	0.0709303
Russet freq. - cheek	Russet cover	0.338839	0.0665503
Russet cover	Russet freq. - cheek	0.294106	0.0982776
Russet cover	Russet freq. - eye	0.295147	0.0986831
Russet freq. - eye	Russet cover	0.292576	0.102492
Russet cover	Russet freq. - stalk	0.295785	0.0971431
Russet freq. - stalk	Russet cover	0.414987	0.081708
Soluble solids content	Russet cover	0.497664	0.0574302
Russet cover	Soluble solids content	0.296771	0.0977187
Russet cover	Yellow color	0.295692	0.100138
Yellow color	Russet cover	0.259309	0.08321
Russet freq. - cheek	Russet freq. - overall	0.346794	0.0646289
Russet freq. - overall	Russet freq. - cheek	0.432276	0.0691915
Russet freq. - overall	Russet freq. - eye	0.429705	0.0725092
Russet freq. - eye	Russet freq. - overall	0.292636	0.10376
Russet freq. - overall	Russet freq. - stalk	0.432285	0.0681335
Russet freq. - stalk	Russet freq. - overall	0.417721	0.0795624
Soluble solids content	Russet freq. - overall	0.499176	0.0581254
Russet freq. - overall	Soluble solids content	0.427504	0.0674457
Russet freq. - cheek	Russet freq. - eye	0.343302	0.0671636
Russet freq. - eye	Russet freq. - cheek	0.292107	0.106512
Soluble solids content	Russet freq. - cheek	0.499806	0.0558496
Russet freq. - cheek	Soluble solids content	0.343724	0.0675276
Russet freq. - cheek	Yellow color	0.343653	0.0720442
Yellow color	Russet freq. - cheek	0.268037	0.0769727
Russet freq. - eye	Yellow color	0.289059	0.107344
Yellow color	Russet freq. - eye	0.265415	0.0808246
Russet freq. - cheek	Russet freq. - stalk	0.346151	0.0638234
Russet freq. - stalk	Russet freq. - cheek	0.417821	0.0785432
Russet freq. - eye	Russet freq. - stalk	0.290973	0.104238
Russet freq. - stalk	Russet freq. - eye	0.415371	0.0823729
Fruit firmness	Soluble solids content	0.548033	0.0754102
Soluble solids content	Fruit firmness	0.499765	0.0559042
Trunk diameter	Soluble solids content	0.532411	0.0692598
Soluble solids content	Trunk diameter	0.500993	0.0555289
Trunk increment	Soluble solids content	0.53249	0.0627522
Soluble solids content	Trunk increment	0.500413	0.0573167
Trunk diameter	Trunk increment	0.533268	0.0662385
Trunk increment	Trunk diameter	0.534556	0.0601883
