## Supplementary Table 1 for "Genetic architecture and genomic prediction accuracy of apple quantitative traits across environments"

### Sheet: Sheet 1
Trait	BEL.2018	BEL.2019	BEL.2020	CHE.2018	CHE.2019	CHE.2020	ESP.2018	ESP.2019	ESP.2020	FRA.2018	FRA.2019	FRA.2020	ITA.2018	ITA.2019	ITA.2020	POL.2018	POL.2019	POL.2020
Bitter pit freq.	1			1	1	1		1	1	1	1	1	1	1	1
Bitter pit grade	1			1	1	1	1	1	1	1	1	1	1	1	1
End of flowering								1	1
Floral emergence	1	1	1	1	1	1	1	1		1	1	1	1	1	1
Flowering intensity	1	1	1	1	1	1	1	1	1	1	1	1	1	1	1	1	1
Fruit diameter				1	1	1
Fruit firmness				1	1	1								1	1
Fruit length				1	1	1
Fruit volume					1	1
Full flowering								1	1
Green color				1	1	1
Ground color	1	1	1	1	1	1		1	1	1	1	1	1	1	1
Harvest date	1	1	1	1	1	1	1	1	1	1	1	1	1	1	1
Maximum fruit size				1	1	1
Number of fruits	1	1	1	1	1	1	1	1	1	1	1	1	1	1	1
Red over color	1	1	1	1	1	1	1	1	1	1	1	1	1	1	1
Russet cover	1	1	1	1	1	1	1	1	1	1	1	1	1	1	1
Russet freq. - cheek	1	1	1	1	1	1		1	1				1	1	1
Russet freq. - eye	1	1	1	1	1	1		1	1				1	1	1
Russet freq. - overall	1	1	1	1	1	1		1	1	1	1	1	1	1	1
Russet freq. - stalk	1	1	1	1	1	1		1	1				1	1	1
Single fruit weight	1	1	1	1	1	1	1	1	1	1	1	1	1	1	1
Soluble solids content				1	1	1								1	1
Titratable acidity				1	1	1								1	1
Trunk diameter	1	1	1	1	1	1	1	1	1	1	1	1	1	1	1	1	1	1
Trunk increment	1	1	1	1	1	1		1	1		1	1	1	1	1		1	1
Water core freq.														1	1
Water core grade														1	1
Weight of fruits	1	1	1	1	1	1	1	1	1	1	1	1	1	1	1
Yellow color				1	1	1
