## Supplementary Table 2 for "Genetic architecture and genomic prediction accuracy of apple quantitative traits across environments"

### Sheet: Sheet 1
	Phenotypic correlation of environments
Trait	Mean	Min	Max
Harvest date	0.819213	0.726589	0.9457
Floral emergence	0.620979	0.297557	0.836325
Full flowering	0.424104	0.424104	0.424104
End of flowering	0.517082	0.517082	0.517082
Flowering intensity	0.17591	-0.490549	0.681862
Weight of fruits	0.43215	0.163893	0.703025
Number of fruits	0.415097	0.101372	0.689269
Single fruit weight	0.627962	0.434235	0.79334
Fruit diameter	0.633379	0.594196	0.673495
Fruit length	0.591057	0.566675	0.623534
Maximum fruit size	0.448199	0.374991	0.54574
Fruit volume	0.62385	0.62385	0.62385
Ground color	0.353037	0.0266556	0.672028
Yellow color	0.481117	0.472774	0.488387
Green color	0.754803	0.71369	0.788323
Red over color	0.802084	0.617708	0.917388
Bitter pit freq.	0.551507	0.26481	0.775846
Bitter pit grade	0.387067	0.193063	0.639699
Russet cover	0.606797	0.449241	0.859727
Russet freq. - overall	0.477546	0.15126	0.743111
Russet freq. - stalk	0.475927	0.227139	0.788605
Russet freq. - cheek	0.496812	0.295068	0.716518
Russet freq. - eye	0.521216	0.319341	0.756227
Titratable acidity	0.64195	0.450396	0.847366
Soluble solids content	0.397423	0.248945	0.565103
Fruit firmness	0.555786	0.357098	0.796914
Water core freq.	0.631055	0.631055	0.631055
Water core grade	0.517168	0.517168	0.517168
Trunk diameter	0.517882	0.27726	0.912937
Trunk increment	0.161756	-0.308597	0.547175
