## Supplementary Table 5 for "Genetic architecture and genomic prediction accuracy of apple quantitative traits across environments"

### Sheet: Sheet 1
MUNQ	Original Code	Preferred Name
1113	X4194	Red Winter
1125	1978-136	Lady Williams
118	1948-236	Reinette Clochard
1236	X2039	O53T136
131	1947-143	Reinette du Mans
1478	Priscilla_NL	Priscilla-NL
163	1907-002	Cox's Orange Pippin
202	1947-086	Franc Roseau du Valais
2410	X4355	P7 R4A4
2422	X6398	TN R42A60
267	1972-019	Prima
29	1957-190	Borowitsky
30	1999-072	Alexander
3190	1921-089	Grimes Golden
32	1965-025	Ingrid Marie
334	1943-007	Rome Beauty
447	1974-052	Winesap
462	1976-149	Wagener
508	2006-014	McIntosh
522	1950-033	Esopus Spitzenburg
546	1953-133	Rall's Janet
548	1976-145	Granny Smith
57	1979-164	Jonathan
584	1971-046	Kidd's Orange Red
587	1974-264	York Imperial
6	1950-123	Wealthy
65	1971-054	Golden Delicious
739	1976-144	Gala
787	1963-025	Newtown Pippin
81	1947-050	Prinzen Apfel
